# Dynamic redistribution of eIF4F controls cap-dependent translation initiation

**DOI:** 10.64898/2026.06.21.733607

**Authors:** Riley C. Gentry, Nicholas A. Ide, Victoria M. Comunale, Colin Echeverría Aitken, Colin D. Kinz-Thompson, Ruben L. Gonzalez

**Affiliations:** Department of Biological Sciences, Columbia University, New York, NY, USA; Laboratory of Molecular Biophysics, The Rockefeller University, New York, NY, USA; Department of Genetics, Harvard Medical School, Boston, MA, USA; Department of Chemistry, Columbia University, New York, NY, USA; Biochemistry Program, Vassar College, Poughkeepsie, NY, USA; Biology Department, Vassar College, Poughkeepsie, NY, USA; Department of Chemistry, Rutgers University-Newark, Newark, NJ, USA

## Abstract

Translation initiation requires messenger RNAs (mRNAs) to be recognized and loaded into ribosomes through a process catalyzed by the heterotrimeric eukaryotic initiation factor eIF4F. During this process, eIF4F engages the 7-methylguanosine cap at the 5’ end of the mRNA and promotes productive engagement with the ribosomal pre-initiation complex (PIC) to facilitate PIC loading onto the mRNA. Although eIF4F is central to translation initiation and its regulation, the molecular mechanism by which eIF4F stimulates PIC loading, and the mechanistic role of the essential ATP hydrolysis step catalyzed by eIF4F, have remained unresolved. Here, we use single-molecule fluorescence microscopy to directly visualize the dynamics of eIF4F during cap recognition and PIC engagement. We show that ATP binding, but not ATP hydrolysis, promotes productive assembly of eIF4F on mRNA and enables dynamic redistribution of eIF4F along the transcript. In contrast, ATP hydrolysis is specifically required for recycling of cap-stalled eIF4F during productive PIC engagement. Furthermore, we identify eIF3 and eIF4B as the minimal PIC-associated factors required to stimulate ATP-hydrolysis-dependent recycling of eIF4F during PIC loading. Together, our results support a model in which productive PIC engagement stimulates ATP-hydrolysis-dependent recycling of eIF4F, thereby coupling eIF4F recycling to PIC loading during translation initiation. This mechanism provides a framework for understanding how mRNA topology, RNA-binding proteins, and the availability of initiation factors can control translational efficiency.
