## Supplemental Table 1 for "Dynamic redistribution of eIF4F controls cap-dependent translation initiation"

### Sheet: Legend
Each Tab contains the raw fitting parameters for the survival plots of the designated experiment type.
None of the rates are corrected for labeling efficiency or framerate.
Abbreviation	Description
# Traces	The number of trajectories manually curated
k (on or off)	The rate calculated from a single exponential fit of the survival curve in units of per frame
A	The amplitude from the single-exponential fit
Frames before injection	The number of frames before the injection occurred, and therefore excluded from the survival-time analysis
# Events	The number of events included in the survival curve, as identified by the Hidden-Markov-Modeling
Equilibrium koff (slow)	The slower of the steady-state rates calculated from a biexpontial fit of the steady-state data reported in units of per frame
A (slow)	The amplitude for the slower steady-state rate calculated from a biexponetial fit of the steady-state data
Equilibrium koff (fast)	The faster of the steady-state rates calculated from a biexpontial fit of the steady-state data reported in units of per frame
A (fast)	The amplitude for the faster steady-state rate calculated from a biexponetial fit of the steady-state data
kav, off	The population-weighted average of the steady-state data reported in units of per frame

### Sheet: Cy5-eIF4A injection
				Pre-steady-state				Steady-state
Construct	# Traces	Framerate (fps)	Concentration	kon	A	Frames before injection	# on events	Equilibrium koff (slow)	Equilibrium koff (fast)	A off slow	A off fast	kav, off	# Events
Capped	138	5	200 nM	0.00653164	1.09207	6	123	0.023214	Mono exponential	0.967969			224
Capped	202	5	200 nM	0.00661977	1.06024	6	172	0.0224435	Mono exponential	0.964757			276
Capped + 5 nM eIF4G:E	299	5	200 nM	0.0443554	0.927191	6	280	0.00962521	0.0655088	0.432751	0.499859	0.0395776	481
Capped + 5 nM eIF4G:E	241	5	200 nM	0.033341	0.872476	6	218	0.0102242	0.0446027	0.473262	0.455154	0.0270782	367
Capped + 5 nM eIF4G:E no ATP	315	5	200 nM	0.0900549	1.0446	4	309	0.286153	Mono exponential	0.984327			3703
Capped + 5 nM eIF4G:E no ATP	258	5	200 nM	0.1346	1.05371	7	253	0.305021	Mono exponential	0.984196			2744

### Sheet: Cy5-eIF4A ejection
				Pre-steady-state
Construct	# Traces	Framerate (fps)	Concentration	koff	A	Frames before injection	# on events
Capped + 5 nM eIF4G:E	280	5	200 nM	0.0105651	1.02847	5	229
Capped + 5 nM eIF4G:E	98	5	200 nM	0.0141241	0.855588	3	74

### Sheet: Cy5-eIF4G E - uncapped mRNA
				Pre-steady-state
Construct	# Traces	Framerate (fps)	Injection	koff	A	Frames before injection	# on events
Uncapped, prebind 3 nM Cy5-eIF4G:E	365	5	eIF4A slow	0.0404879	0.962576	5	345
Uncapped, prebind 3 nM Cy5-eIF4G:E	867	5	eIF4A slow	0.0375198	0.923269	5	819
Uncapped, prebind 3 nM Cy5-eIF4G:E	146	5	eIF4A dead	0.0185808	0.956863	5	100
Uncapped, prebind 3 nM Cy5-eIF4G:E	384	5	eIF4A dead	0.047176	0.962717	5	343

### Sheet: Cy5-eIF4G E PIC experiments
All experiments start with 3 nM eIF4G:E pre-bound to a Capped mRNA
Injection contains	Framerate (fps)	40S subunit []	eIF4A injected?	# traces	koff	A	# Events
Buffer	3	-	-	83	0.0185562	0.945945	76
Buffer	3	-	-	127	0.0159006	0.873677	116
Buffer	3	-	-	199	0.0152442	1.03756	166
eIF4A	3	-	WT	338	0.0267915	0.779177	309
eIF4A	3	-	WT	474	0.0208735	0.802126	438
eIF4A	3	-	WT	166	0.0311261	0.694478	157
PIC mixture	3	100 nM	WT	532	0.119956	1.0148	505
PIC mixture	3	100 nM	WT	1775	0.0999442	1.00384	1731
PIC mixture	3	100 nM	WT	744	0.150208	1.02904	719
PIC mixture, slow 4A	3	100 nM	Slow	780	0.017735	0.765725	750
PIC mixture, slow 4A	3	100 nM	Slow	615	0.0180072	0.719778	547
PIC mixture, dead 4A	3	100 nM	Dead	887	0.0175194	0.752451	862
PIC mixture, dead 4A	3	100 nM	Dead	665	0.0153103	0.717132	653
PIC mixture, no ATP	3	100 nM	WT, no ATP	312	0.0166036	0.843575	308
PIC mixture, no ATP	3	100 nM	WT, no ATP	892	0.0152755	0.842108	860
PIC mixture, no 40S	3	-	WT	1861	0.113683	1.05393	1794
PIC mixture, no 40S	3	-	WT	902	0.160284	1.04035	892
PIC mixture, no 40S	3	-	WT	898	0.130023	1.04714	869
PIC mixture no eIF3	3	100 nM	WT	1027	0.030291	0.876083	975
PIC mixture no eIF3	3	100 nM	WT	991	0.0325549	0.819929	957
PIC mixture no eIF3	3	100 nM	WT	1461	0.0262203	0.874771	1392
eIF3 only	3	-	WT	390	0.0534073	0.929542	379
eIF3 only	3	-	WT	1018	0.0514893	0.961964	1005
eIF3 only	3	-	WT	1585	0.0565608	0.99773	1565
eIF3 and 40S	3	400 nM	WT	1362	0.0291122	0.743132	1252
eIF3 and 40S	3	400 nM	WT	1315	0.0323332	0.947028	1288
eIF3 and 40S	3	400 nM	WT	1830	0.0403944	0.960929	1777
PIC mixture, excess 40S	3	400 nM	WT	1408	0.102009	1.00297	1373
PIC mixture, excess 40S	3	400 nM	WT	1719	0.103764	1.01982	1659
eIF3, 4B, 40S	3	400 nM	WT	1524	0.078801	0.98898	1453
eIF3, 4B, 40S	3	400 nM	WT	1559	0.0862839	1.00308	1487
eIF3, eIF1, eIF4B	3	-	WT	744	0.111864	0.978574	723
eIF3, eIF1, eIF4B	3	-	WT	384	0.0960516	0.913668	376
PIC mixture, no eIF4B	3	400 nM	WT	824	0.041876	0.907926	749
PIC mixture, no eIF4B	3	400 nM	WT	1276	0.0394903	0.87793	1195
PIC mixture, no TC	3	400 nM	WT	1290	0.109913	0.978828	1245
PIC mixture, no TC	3	400 nM	WT	1052	0.0961354	1.00219	995
PIC mixture, no TC	3	400 nM	WT	1737	0.110304	0.993278	1679
PIC mixture, no TC and no 4B	3	400 nM	WT	1332	0.0400158	0.899867	1294
PIC mixture, no TC and no 4B	3	400 nM	WT	1056	0.0296911	0.845137	1034
PIC mixture, no TC and no 4B	3	400 nM	WT	1149	0.0284324	0.882111	1127
